# Evaluation of the nemabiome approach for the study of equine strongylid communities

**DOI:** 10.1101/2022.07.22.501098

**Authors:** Élise Courtot, Michel Boisseau, Sophie Dhorne-Pollet, Delphine Serreau, Amandine Gesbert, Fabrice Reigner, Marta Basiaga, Tetiana Kuzmina, Jérôme Lluch, Gwenolah Annonay, Claire Kuchly, Irina Diekmann, Jürgen Krücken, Georg von Samson-Himmelstjerna, Nuria Mach, Guillaume Sallé

## Abstract

Basic knowledge on the biology and epidemiology of equine strongylid species remains insufficient although it would contribute to the design of better parasite control strategies. Nemabiome is a convenient tool to quantify and to identify species in bulk samples that could overcome the hurdle that cyathostomin morphological identification represents. To date, this approach has relied on the internal transcribed spacer 2 (ITS-2) of the ribosomal RNA cistron and its predictive performance and associated biases both remain unaddressed.

This study aimed to bridge this knowledge gap using cyathostomin mock communities and comparing performances of the ITS-2 and a *cytochrome c oxidase subunit I* (COI) barcode newly developed in this study. The effects of bioinformatic parameters were investigated to determine the best analytical pipelines. Subsequently, barcode predictive abilities were compared across various mock community compositions. The replicability of the approach and the amplification biases of each barcode were estimated. Results were also compared between various types of biological samples, i.e. eggs, infective larvae or adults.

Overall, the proposed COI barcode was suboptimal relative to the ITS-2 rDNA region, because of PCR amplification biases, a reduced sensitivity and higher divergence from the expected community composition. Metabarcoding yielded consistent community composition across the three sample types, although infective larvae may remain the most tractable in the field. Additional strategies to improve the COI barcode performances are discussed. These results underscore the critical need of mock communities for metabarcoding purposes.
