## Supplementary Table 1 for "Evaluation of the nemabiome approach for the study of equine strongylid communities"

Method	Number of species found	True positive calls	False positive calls	B	k	w
clus97_B1_k10_w8	15	9	6	B1	k10	w8
clus97_B1_k10_w9	14	9	5	B1	k10	w9
clus97_B1_k10_w10	13	9	4	B1	k10	w10
clus97_B1_k13_w8	14	9	5	B1	k13	w8
clus97_B1_k13_w9	14	9	5	B1	k13	w9
clus97_B1_k13_w10	13	9	4	B1	k13	w10
clus97_B1_k15_w8	14	9	5	B1	k15	w8
clus97_B1_k15_w9	12	9	3	B1	k15	w9
clus97_B1_k15_w10	12	9	3	B1	k15	w10
clus97_B2_k10_w8	11	8	3	B2	k10	w8
clus97_B2_k10_w9	12	9	3	B2	k10	w9
clus97_B2_k10_w10	12	9	3	B2	k10	w10
clus97_B2_k13_w8	13	9	4	B2	k13	w8
clus97_B2_k13_w9	12	9	3	B2	k13	w9
clus97_B2_k13_w10	12	9	3	B2	k13	w10
clus97_B2_k15_w8	12	9	3	B2	k15	w8
clus97_B2_k15_w9	12	9	3	B2	k15	w9
clus97_B2_k15_w10	12	9	3	B2	k15	w10
clus97_B3_k10_w8	13	9	4	B3	k10	w8
clus97_B3_k10_w9	13	9	4	B3	k10	w9
clus97_B3_k10_w10	13	9	4	B3	k10	w10
clus97_B3_k13_w8	13	9	4	B3	k13	w8
clus97_B3_k13_w9	13	9	4	B3	k13	w9
clus97_B3_k13_w10	13	9	4	B3	k13	w10
clus97_B3_k15_w8	12	9	3	B3	k15	w8
clus97_B3_k15_w9	12	9	3	B3	k15	w9
clus97_B3_k15_w10	12	9	3	B3	k15	w10
clus97_B4_k10_w8	13	9	4	B4	k10	w8
clus97_B4_k10_w9	13	9	4	B4	k10	w9
clus97_B4_k10_w10	13	9	4	B4	k10	w10
clus97_B4_k13_w8	12	9	3	B4	k13	w8
clus97_B4_k13_w9	13	9	4	B4	k13	w9
clus97_B4_k13_w10	13	9	4	B4	k13	w10
clus97_B4_k15_w8	12	9	3	B4	k15	w8
clus97_B4_k15_w9	12	9	3	B4	k15	w9
clus97_B4_k15_w10	12	9	3	B4	k15	w10
clus99_B1_k10_w8	14	9	5	B1	k10	w8
clus99_B1_k10_w9	13	9	4	B1	k10	w9
clus99_B1_k10_w10	14	9	5	B1	k10	w10
clus99_B1_k13_w8	14	9	5	B1	k13	w8
clus99_B1_k13_w9	12	9	3	B1	k13	w9
clus99_B1_k13_w10	12	9	3	B1	k13	w10
clus99_B1_k15_w8	12	9	3	B1	k15	w8
clus99_B1_k15_w9	12	9	3	B1	k15	w9
clus99_B1_k15_w10	13	9	4	B1	k15	w10
clus99_B2_k10_w8	13	9	4	B2	k10	w8
clus99_B2_k10_w9	13	9	4	B2	k10	w9
clus99_B2_k10_w10	12	9	3	B2	k10	w10
clus99_B2_k13_w8	11	9	2	B2	k13	w8
clus99_B2_k13_w9	13	9	4	B2	k13	w9
clus99_B2_k13_w10	13	9	4	B2	k13	w10
clus99_B2_k15_w8	12	9	3	B2	k15	w8
clus99_B2_k15_w9	12	9	3	B2	k15	w9
clus99_B2_k15_w10	12	9	3	B2	k15	w10
clus99_B3_k10_w8	13	9	4	B3	k10	w8
clus99_B3_k10_w9	13	9	4	B3	k10	w9
clus99_B3_k10_w10	13	9	4	B3	k10	w10
clus99_B3_k13_w8	13	9	4	B3	k13	w8
clus99_B3_k13_w9	13	9	4	B3	k13	w9
clus99_B3_k13_w10	13	9	4	B3	k13	w10
clus99_B3_k15_w8	12	9	3	B3	k15	w8
clus99_B3_k15_w9	12	9	3	B3	k15	w9
clus99_B3_k15_w10	12	9	3	B3	k15	w10
clus99_B4_k10_w8	13	9	4	B4	k10	w8
clus99_B4_k10_w9	13	9	4	B4	k10	w9
clus99_B4_k10_w10	13	9	4	B4	k10	w10
clus99_B4_k13_w8	13	9	4	B4	k13	w8
clus99_B4_k13_w9	13	9	4	B4	k13	w9
clus99_B4_k13_w10	13	9	4	B4	k13	w10
clus99_B4_k15_w8	12	9	3	B4	k15	w8
clus99_B4_k15_w9	12	9	3	B4	k15	w9
clus99_B4_k15_w10	12	9	3	B4	k15	w10
